# Access COI barcode efficiently using high throughput Single-End 400 bp sequencing

**DOI:** 10.1101/498618

**Authors:** Chentao Yang, Shangjin Tan, Guangliang Meng, David G. Bourne, Paul A. O’Brien, Junqiang Xu, Sha Liao, Ao Chen, Xiaowei Chen, Shanlin Liu

## Abstract

1. Over the last decade, the rapid development of high-throughput sequencing platforms has accelerated species description and assisted morphological classification through DNA barcoding. However, constraints in barcoding costs led to unbalanced efforts which prevented accurate taxonomic identification for biodiversity studies.
2. We present a high throughput sequencing approach based on the HIFI-SE pipeline which takes advantage of Single-End 400 bp (SE400) sequencing data generated by BGISEQ-500 to produce full-length Cytochrome *c* oxidase subunit I (COI) barcodes from pooled polymerase chain reaction amplicons. HIFI-SE was written in Python and included four function modules of *filter, assign, assembly* and *taxonomy*.
3. We applied the HIFI-SE to a test plate which contained 96 samples (30 corals, 64 insects and 2 blank controls) and delivered a total of 86 fully assembled HIFI *COI* barcodes. By comparing to their corresponding Sanger sequences (72 sequences available), it showed that most of the samples (98.61%, 71/72) were correctly and accurately assembled, including 46 samples that had a similarity of 100% and 25 of ca. 99%.
4. Our approach can produce standard full-length barcodes cost efficiently, allowing DNA barcoding for global biomes which will advance DNA-based species identification for various ecosystems and improve quarantine biosecurity efforts.
