## Supplementary material for "Access COI barcode efficiently using high throughput Single-End 400 bp sequencing": Supplementary Table S1.xlsx

### Sheet: Sheet1
Primer	5'to3'
Rev001	AAAGCTAAACTTCAGGGTGACCAAAAAATCA
Rev002	AACAGTAAACTTCAGGGTGACCAAAAAATCA
Rev003	AACCTTAAACTTCAGGGTGACCAAAAAATCA
Rev004	AACTCTAAACTTCAGGGTGACCAAAAAATCA
Rev005	AAGCATAAACTTCAGGGTGACCAAAAAATCA
Rev006	AAGGTTAAACTTCAGGGTGACCAAAAAATCA
Rev007	AAGTGTAAACTTCAGGGTGACCAAAAAATCA
Rev008	AATGGTAAACTTCAGGGTGACCAAAAAATCA
Rev009	ACACTTAAACTTCAGGGTGACCAAAAAATCA
Rev010	ACAGATAAACTTCAGGGTGACCAAAAAATCA
Rev011	ACCATTAAACTTCAGGGTGACCAAAAAATCA
Rev012	ACCTATAAACTTCAGGGTGACCAAAAAATCA
Rev013	ACGAATAAACTTCAGGGTGACCAAAAAATCA
Rev014	ACGTTTAAACTTCAGGGTGACCAAAAAATCA
Rev015	ACTGTTAAACTTCAGGGTGACCAAAAAATCA
Rev016	AGAACTAAACTTCAGGGTGACCAAAAAATCA
Rev017	AGACATAAACTTCAGGGTGACCAAAAAATCA
Rev018	AGAGTTAAACTTCAGGGTGACCAAAAAATCA
Rev019	AGATGTAAACTTCAGGGTGACCAAAAAATCA
Rev020	AGCTTTAAACTTCAGGGTGACCAAAAAATCA
Rev021	AGGATTAAACTTCAGGGTGACCAAAAAATCA
Rev022	AGTAGTAAACTTCAGGGTGACCAAAAAATCA
Rev023	AGTCTTAAACTTCAGGGTGACCAAAAAATCA
Rev024	AGTGATAAACTTCAGGGTGACCAAAAAATCA
Rev025	AGTTCTAAACTTCAGGGTGACCAAAAAATCA
Rev026	ATACCTAAACTTCAGGGTGACCAAAAAATCA
Rev027	ATCACTAAACTTCAGGGTGACCAAAAAATCA
Rev028	CAAAGTAAACTTCAGGGTGACCAAAAAATCA
Rev029	CAACTTAAACTTCAGGGTGACCAAAAAATCA
Rev030	CAATCTAAACTTCAGGGTGACCAAAAAATCA
Rev031	CAGAATAAACTTCAGGGTGACCAAAAAATCA
Rev032	CATACTAAACTTCAGGGTGACCAAAAAATCA
Rev033	CATCATAAACTTCAGGGTGACCAAAAAATCA
Rev034	CCAATTAAACTTCAGGGTGACCAAAAAATCA
Rev035	CGATTTAAACTTCAGGGTGACCAAAAAATCA
Rev036	CGTATTAAACTTCAGGGTGACCAAAAAATCA
Rev037	CGTTATAAACTTCAGGGTGACCAAAAAATCA
Rev038	CTAACTAAACTTCAGGGTGACCAAAAAATCA
Rev039	CTACATAAACTTCAGGGTGACCAAAAAATCA
Rev040	CTATGTAAACTTCAGGGTGACCAAAAAATCA
Rev041	CTCAATAAACTTCAGGGTGACCAAAAAATCA
Rev042	CTGATTAAACTTCAGGGTGACCAAAAAATCA
Rev043	CTGTATAAACTTCAGGGTGACCAAAAAATCA
Rev044	CTTAGTAAACTTCAGGGTGACCAAAAAATCA
Rev045	CTTCTTAAACTTCAGGGTGACCAAAAAATCA
Rev046	GAAACTAAACTTCAGGGTGACCAAAAAATCA
Rev047	GAACATAAACTTCAGGGTGACCAAAAAATCA
Rev048	GAATGTAAACTTCAGGGTGACCAAAAAATCA
Rev049	GACTTTAAACTTCAGGGTGACCAAAAAATCA
Rev050	GAGATTAAACTTCAGGGTGACCAAAAAATCA
Rev051	GAGTATAAACTTCAGGGTGACCAAAAAATCA
Rev052	GATAGTAAACTTCAGGGTGACCAAAAAATCA
Rev053	GATCTTAAACTTCAGGGTGACCAAAAAATCA
Rev054	GATGATAAACTTCAGGGTGACCAAAAAATCA
Rev055	GATTCTAAACTTCAGGGTGACCAAAAAATCA
Rev056	GCAAATAAACTTCAGGGTGACCAAAAAATCA
Rev057	GCTATTAAACTTCAGGGTGACCAAAAAATCA
Rev058	GCTTATAAACTTCAGGGTGACCAAAAAATCA
Rev059	GGAATTAAACTTCAGGGTGACCAAAAAATCA
Rev060	GGATATAAACTTCAGGGTGACCAAAAAATCA
Rev061	GGTTTTAAACTTCAGGGTGACCAAAAAATCA
Rev062	GTAGATAAACTTCAGGGTGACCAAAAAATCA
Rev063	GTCATTAAACTTCAGGGTGACCAAAAAATCA
Rev064	GTGAATAAACTTCAGGGTGACCAAAAAATCA
Rev065	GTGTTTAAACTTCAGGGTGACCAAAAAATCA
Rev066	GTTACTAAACTTCAGGGTGACCAAAAAATCA
Rev067	GTTCATAAACTTCAGGGTGACCAAAAAATCA
Rev068	TAAGGTAAACTTCAGGGTGACCAAAAAATCA
Rev069	TACTGTAAACTTCAGGGTGACCAAAAAATCA
Rev070	TAGGATAAACTTCAGGGTGACCAAAAAATCA
Rev071	TAGTCTAAACTTCAGGGTGACCAAAAAATCA
Rev072	TATCGTAAACTTCAGGGTGACCAAAAAATCA
Rev073	TATGCTAAACTTCAGGGTGACCAAAAAATCA
Rev074	TCACATAAACTTCAGGGTGACCAAAAAATCA
Rev075	TCAGTTAAACTTCAGGGTGACCAAAAAATCA
Rev076	TCATGTAAACTTCAGGGTGACCAAAAAATCA
Rev077	TCCAATAAACTTCAGGGTGACCAAAAAATCA
Rev078	TCCTTTAAACTTCAGGGTGACCAAAAAATCA
Rev079	TCGATTAAACTTCAGGGTGACCAAAAAATCA
Rev080	TCGTATAAACTTCAGGGTGACCAAAAAATCA
Rev081	TCTCTTAAACTTCAGGGTGACCAAAAAATCA
Rev082	TGAAGTAAACTTCAGGGTGACCAAAAAATCA
Rev083	TGACTTAAACTTCAGGGTGACCAAAAAATCA
Rev084	TGAGATAAACTTCAGGGTGACCAAAAAATCA
Rev085	TGCTATAAACTTCAGGGTGACCAAAAAATCA
Rev086	TGGAATAAACTTCAGGGTGACCAAAAAATCA
Rev087	TGTACTAAACTTCAGGGTGACCAAAAAATCA
Rev088	TGTCATAAACTTCAGGGTGACCAAAAAATCA
Rev089	TGTGTTAAACTTCAGGGTGACCAAAAAATCA
Rev090	TTACGTAAACTTCAGGGTGACCAAAAAATCA
Rev091	TTAGCTAAACTTCAGGGTGACCAAAAAATCA
Rev092	TTCTCTAAACTTCAGGGTGACCAAAAAATCA
Rev093	TTGACTAAACTTCAGGGTGACCAAAAAATCA
Rev094	TTGCATAAACTTCAGGGTGACCAAAAAATCA
Rev095	TTGGTTAAACTTCAGGGTGACCAAAAAATCA
Rev096	TTTCCTAAACTTCAGGGTGACCAAAAAATCA
For001	AAAGCGGTCAACAAATCATAAAGATATTGG
For002	AACAGGGTCAACAAATCATAAAGATATTGG
For003	AACCTGGTCAACAAATCATAAAGATATTGG
For004	AACTCGGTCAACAAATCATAAAGATATTGG
For005	AAGCAGGTCAACAAATCATAAAGATATTGG
For006	AAGGTGGTCAACAAATCATAAAGATATTGG
For007	AAGTGGGTCAACAAATCATAAAGATATTGG
For008	AATGGGGTCAACAAATCATAAAGATATTGG
For009	ACACTGGTCAACAAATCATAAAGATATTGG
For010	ACAGAGGTCAACAAATCATAAAGATATTGG
For011	ACCATGGTCAACAAATCATAAAGATATTGG
For012	ACCTAGGTCAACAAATCATAAAGATATTGG
For013	ACGAAGGTCAACAAATCATAAAGATATTGG
For014	ACGTTGGTCAACAAATCATAAAGATATTGG
For015	ACTGTGGTCAACAAATCATAAAGATATTGG
For016	AGAACGGTCAACAAATCATAAAGATATTGG
For017	AGACAGGTCAACAAATCATAAAGATATTGG
For018	AGAGTGGTCAACAAATCATAAAGATATTGG
For019	AGATGGGTCAACAAATCATAAAGATATTGG
For020	AGCTTGGTCAACAAATCATAAAGATATTGG
For021	AGGATGGTCAACAAATCATAAAGATATTGG
For022	AGTAGGGTCAACAAATCATAAAGATATTGG
For023	AGTCTGGTCAACAAATCATAAAGATATTGG
For024	AGTGAGGTCAACAAATCATAAAGATATTGG
For025	AGTTCGGTCAACAAATCATAAAGATATTGG
For026	ATACCGGTCAACAAATCATAAAGATATTGG
For027	ATCACGGTCAACAAATCATAAAGATATTGG
For028	CAAAGGGTCAACAAATCATAAAGATATTGG
For029	CAACTGGTCAACAAATCATAAAGATATTGG
For030	CAATCGGTCAACAAATCATAAAGATATTGG
For031	CAGAAGGTCAACAAATCATAAAGATATTGG
For032	CATACGGTCAACAAATCATAAAGATATTGG
For033	CATCAGGTCAACAAATCATAAAGATATTGG
For034	CCAATGGTCAACAAATCATAAAGATATTGG
For035	CGATTGGTCAACAAATCATAAAGATATTGG
For036	CGTATGGTCAACAAATCATAAAGATATTGG
For037	CGTTAGGTCAACAAATCATAAAGATATTGG
For038	CTAACGGTCAACAAATCATAAAGATATTGG
For039	CTACAGGTCAACAAATCATAAAGATATTGG
For040	CTATGGGTCAACAAATCATAAAGATATTGG
For041	CTCAAGGTCAACAAATCATAAAGATATTGG
For042	CTGATGGTCAACAAATCATAAAGATATTGG
For043	CTGTAGGTCAACAAATCATAAAGATATTGG
For044	CTTAGGGTCAACAAATCATAAAGATATTGG
For045	CTTCTGGTCAACAAATCATAAAGATATTGG
For046	GAAACGGTCAACAAATCATAAAGATATTGG
For047	GAACAGGTCAACAAATCATAAAGATATTGG
For048	GAATGGGTCAACAAATCATAAAGATATTGG
For049	GACTTGGTCAACAAATCATAAAGATATTGG
For050	GAGATGGTCAACAAATCATAAAGATATTGG
For051	GAGTAGGTCAACAAATCATAAAGATATTGG
For052	GATAGGGTCAACAAATCATAAAGATATTGG
For053	GATCTGGTCAACAAATCATAAAGATATTGG
For054	GATGAGGTCAACAAATCATAAAGATATTGG
For055	GATTCGGTCAACAAATCATAAAGATATTGG
For056	GCAAAGGTCAACAAATCATAAAGATATTGG
For057	GCTATGGTCAACAAATCATAAAGATATTGG
For058	GCTTAGGTCAACAAATCATAAAGATATTGG
For059	GGAATGGTCAACAAATCATAAAGATATTGG
For060	GGATAGGTCAACAAATCATAAAGATATTGG
For061	GGTTTGGTCAACAAATCATAAAGATATTGG
For062	GTAGAGGTCAACAAATCATAAAGATATTGG
For063	GTCATGGTCAACAAATCATAAAGATATTGG
For064	GTGAAGGTCAACAAATCATAAAGATATTGG
For065	GTGTTGGTCAACAAATCATAAAGATATTGG
For066	GTTACGGTCAACAAATCATAAAGATATTGG
For067	GTTCAGGTCAACAAATCATAAAGATATTGG
For068	TAAGGGGTCAACAAATCATAAAGATATTGG
For069	TACTGGGTCAACAAATCATAAAGATATTGG
For070	TAGGAGGTCAACAAATCATAAAGATATTGG
For071	TAGTCGGTCAACAAATCATAAAGATATTGG
For072	TATCGGGTCAACAAATCATAAAGATATTGG
For073	TATGCGGTCAACAAATCATAAAGATATTGG
For074	TCACAGGTCAACAAATCATAAAGATATTGG
For075	TCAGTGGTCAACAAATCATAAAGATATTGG
For076	TCATGGGTCAACAAATCATAAAGATATTGG
For077	TCCAAGGTCAACAAATCATAAAGATATTGG
For078	TCCTTGGTCAACAAATCATAAAGATATTGG
For079	TCGATGGTCAACAAATCATAAAGATATTGG
For080	TCGTAGGTCAACAAATCATAAAGATATTGG
For081	TCTCTGGTCAACAAATCATAAAGATATTGG
For082	TGAAGGGTCAACAAATCATAAAGATATTGG
For083	TGACTGGTCAACAAATCATAAAGATATTGG
For084	TGAGAGGTCAACAAATCATAAAGATATTGG
For085	TGCTAGGTCAACAAATCATAAAGATATTGG
For086	TGGAAGGTCAACAAATCATAAAGATATTGG
For087	TGTACGGTCAACAAATCATAAAGATATTGG
For088	TGTCAGGTCAACAAATCATAAAGATATTGG
For089	TGTGTGGTCAACAAATCATAAAGATATTGG
For090	TTACGGGTCAACAAATCATAAAGATATTGG
For091	TTAGCGGTCAACAAATCATAAAGATATTGG
For092	TTCTCGGTCAACAAATCATAAAGATATTGG
For093	TTGACGGTCAACAAATCATAAAGATATTGG
For094	TTGCAGGTCAACAAATCATAAAGATATTGG
For095	TTGGTGGTCAACAAATCATAAAGATATTGG
For096	TTTCCGGTCAACAAATCATAAAGATATTGG
