## Supplementary material for "Access COI barcode efficiently using high throughput Single-End 400 bp sequencing": Supplementary Table S2.xlsx

### Sheet: Sheet1
order	location in 96-well plate	sample ID	species name
1	A01	Por1	Porites cyclindrica
2	B01	Por2	Porites cyclindrica
3	C01	Por2	Porites cyclindrica
4	D01	Shy1	Seriatopor a hystrix
5	E01	Shy2	Seriatopor a hystrix
6	F01	Shy3	Seriatopor a hystrix
7	G01	Ahy1	Acropora hystrix
8	H01	Ahy2	Acropora hystrix
9	A02	Ahy3	Acropora hystrix
10	B02	Pdam1	Pocillopra damicornis
11	C02	Pdam2	Pocillopra damicornis
12	D02	Pdam3	Pocillopra damicornis
13	E02	Dip1	Diploastrea heliopora
14	F02	Dip2	Diploastrea heliopora
15	G02	Dip3	Diploastrea heliopora
16	H02	Spg1	Coelocarteria singaporense
17	A03	Spg2	Coelocarteria singaporense
18	B03	Spg3	Coelocarteria singaporense
19	C03	Sar1	Sarcophyton sp.
20	D03	Sar2	Sarcophyton sp.
21	E03	Sar3	Sarcophyton sp.
22	F03	Hel1	Xenia sp.
23	G03	Hel2	Xenia sp.
24	H03	Hel3	Xenia sp.
25	A04	Asc1	Didemnum molle
26	B04	Asc2	Didemnum molle
27	C04	Asc3	Didemnum molle
28	D04	Gor1	Gorgonian sp.
29	E04	Gor2	Gorgonian sp.
30	F04	Gor3	Gorgonian sp.
31	G04	NA1	BLANK
32	H04	NA1	BLANK
33	A05	TDCHR00097	Chrysopera sp.
34	B05	TDCHR00098	Chrysopera sp.
35	C05	TDCHR00099	Chrysopera sp.
36	D05	TDCHR00100	Chrysopera sp.
37	E05	TDCHR00101	Chrysopera sp.
38	F05	TDCHR00102	Chrysopera sp.
39	G05	TDCHR00103	Chrysopera sp.
40	H05	TDCHR00104	Chrysopera sp.
41	A06	TDCHR00105	Chrysopera sp.
42	B06	TDCHR00106	Chrysopera sp.
43	C06	TDCHR00107	Dichochrysa sp.
44	D06	TDCHR00108	Dichochrysa sp.
45	E06	TDCHR00109	Dichochrysa sp.
46	F06	TDCHR00110	Dichochrysa sp.
47	G06	TDCHR00111	Dichochrysa sp.
48	H06	TDCHR00112	Dichochrysa sp.
49	A07	TDCHR00113	Dichochrysa sp.
50	B07	TDCHR00114	Dichochrysa sp.
51	C07	TDCHR00115	Dichochrysa sp.
52	D07	TDCHR00116	Dichochrysa sp.
53	E07	TDCHR00117	Mallada sp.
54	F07	TDCHR00118	Mallada sp.
55	G07	TDCHR00119	Mallada sp.
56	H07	TDCHR00120	Mallada sp.
57	A08	TDCHR00121	Mallada sp.
58	B08	TDCHR00122	Mallada sp.
59	C08	TDCHR00123	Mallada sp.
60	D08	TDCHR00124	Mallada sp.
61	E08	TDCHR00125	Mallada sp.
62	F08	TDCHR00126	Mallada sp.
63	G08	TDCHR00127	Chrysopa phyllochroma
64	H08	TDCHR00128	Chrysopa phyllochroma
65	A09	TDCHR00129	Chrysopa phyllochroma
66	B09	TDCHR00130	Chrysopa phyllochroma
67	C09	TDCHR00131	Chrysopa phyllochroma
68	D09	TDCHR00132	Chrysopa phyllochroma
69	E09	TDCHR00133	Chrysopa phyllochroma
70	F09	TDCHR00134	Chrysopa phyllochroma
71	G09	TDCHR00135	Chrysopa phyllochroma
72	H09	TDCHR00136	Chrysopa phyllochroma
73	A10	TDMYR00001	Deutoleon lineatus
74	B10	TDMYR00002	Deutoleon lineatus
75	C10	TDMYR00003	Deutoleon lineatus
76	D10	TDMYR00004	Deutoleon lineatus
77	E10	TDMYR00005	Deutoleon lineatus
78	F10	TDMYR00006	Deutoleon lineatus
79	G10	TDMYR00007	Deutoleon lineatus
80	H10	TDMYR00008	Deutoleon lineatus
81	A11	TDMYR00009	Deutoleon lineatus
82	B11	TDMYR00010	Deutoleon lineatus
83	C11	TDMEG00001	Neochauliodes sp.
84	D11	TDMEG00002	Neochauliodes sp.
85	E11	TDMEG00003	Neochauliodes sp.
86	F11	TDMEG00004	Neochauliodes sp.
87	G11	TDMEG00005	Neochauliodes sp.
88	H11	TDMEG00006	Neochauliodes sp.
89	A12	TDMEG00007	Neochauliodes sp.
90	B12	TDMEG00008	Neochauliodes sp.
91	C12	TDMEG00009	Neochauliodes sp.
92	D12	TDMEG00010	Neochauliodes sp.
93	E12	TDMEG00011	Neochauliodes sp.
94	F12	TDMEG00012	Neochauliodes sp.
95	G12	TDMEG00013	Neochauliodes sp.
96	H12	TDMEG00014	Neochauliodes sp.
