## Supplementary material for "Access COI barcode efficiently using high throughput Single-End 400 bp sequencing": Supplementary Table S3.xlsx

### Sheet: accuracy
location in 96-well	HIFI-SE ID	identical bases comparied with sanger	mismatch_whole	accuracy(identical bases/Sanger length)	location in 96-well	Sanger ID	lenth of sanger	degenerate base in Sanger barcode	notes
A01	1	658	0	1	A01	1	658	0		Legend		Barcode failed
B01	2	658	0	1	B01	2	658	0				success in HIFI-SE, but failed in Sanger
C01	3	658	0	0.998483	C01	3	659	1				success in HIFI-SE
D01	4	556	4	0.977153	D01	4	569	9				success in Sanger
E01	5	655	0	0.992424	E01	5	660	5				BLANK samples
F01	6	644	5	0.978723	F01	6	658	9				contamination
G01	7	649	0	0.983333	G01	7	660	11
H01	8	657	1	0.99848	H01	8	658	0
A02	9	658	0	1	A02	9	658	0
B02	10	-	-		B02	10
C02	11	480	0	1	C02	11	480	0
D02	12	479	0	0.997917	D02	12	480	1
E02	13	-	-		E02	13
F02	14	-	-		F02	14
G02	15	-	-		G02	15
H02	16	-	-		H02	16
A03	17	588	4	0.989899	A03	17	594	2
B03	18	-	-		B03	18
C03	19	-	-		C03	19
D03	20	-	-		D03	20
E03	21	-	-		E03	21
F03	22	-	-		F03	22
G03	23	-	-		G03	23
H03	24	573	0	0.993068	H03	24	577	4
A04	25	-	-		A04	25
B04	26	-	-		B04	26
C04	27	-	-		C04	27
D04	28	-	-		D04	28
E04	29	655	0	0.995441	E04	29	658	3
F04	30	-	-		F04	30
G04	31	-	-		G04	31			BLANK
H04	32	-	-		H04	32
A05	33	658	0	1	A05	33	658	0
B05	34	658	0	1	B05	34	658	0
C05	35	658	0	1	C05	35	658	0
D05	36	-	-		D05
E05	37	658	0	1	E05	37	658	0
F05	38	658	0	0.998483	F05	38	659	1
G05	39	474	5	0.9875	G05	39	480	0
H05	40	-	-		H05	40
A06	41	658	0	1	A06	41	658	0
B06	42	658	0	1	B06	42	658	0
C06	43	658	0	1	C06	43	658	0
D06	44	658	0	1	D06	44	658	0
E06	45	658	0	1	E06	45	658	0
F06	46	658	0	1	F06	46	658	0
G06	47	658	0	1	G06	47	658	0
H06	48	658	0	1	H06	48	658	0
A07	49	-	-		A07	49
B07	50	658	0	1	B07	50	658	0
C07	51	658	0	1	C07	51	658	0
D07	52	658	0	1	D07	52	658	0
E07	53	-	-		E07	53
F07	54	658	0	1	F07	54	658	0
G07	55	658	0	1	G07	55	658	0
H07	56	658	0	1	H07	56	658	0
A08	57	658	0	1	A08	57	658	0
B08	58	658	0	1	B08	58	658	0
C08	59	-	-		C08	59
D08	60	658	0	1	D08	60	658	0
E08	61	536	122	0.81459	E08	61	658	0
F08	62	658	0	1	F08	62	658	0
G08	63	658	0	1	G08	63	658	0
H08	64	658	0	1	H08	64	658	0
A09	65	658	0	1	A09	65	658	0
B09	66	658	0	1	B09	66	658	0
C09	67	-	-		C09	67	658	0
D09	68	658	0	1	D09	68	658	0
E09	69	658	0	1	E09	69	658	0
F09	70	656	2	0.99696	F09	70	658	0
G09	71	658	0	1	G09	71	658	0
H09	72	658	0	1	H09	72	658	0
A10	73	657	1	0.99848	A10	73	658	0
B10	74	657	1	0.99848	B10	74	658	0
C10	75	657	1	0.99848	C10	75	658	0
D10	76	657	1	0.99848	D10	76	658	0
E10	77	657	1	0.99848	E10	77	658	0
F10	78	657	1	0.99848	F10	78	658	0
G10	79	657	1	0.99848	G10	79	658	0
H10	80	657	1	0.99848	H10	80	658	0
A11	81	657	1	0.99848	A11	81	658	0
B11	82	657	1	0.99848	B11	82	658	0
C11	83	657	1	0.99848	C11	83	658	0
D11	84	658	0	1	D11	84	658	0
E11	85	658	0	1	E11	85	658	0
F11	86	626	0	1	F11	86	626	0
G11	87	658	0	1	G11	87	658	0
H11	88	658	0	1	H11	88	658	0
A12	89	658	0	1	A12	89	658	0
B12	90	658	0	1	B12	90	658	0
C12	91	658	0	1	C12	91	658	0
D12	92	658	0	1	D12	92	658	0
E12	93	658	0	1	E12	93	658	0
F12	94	657	1	0.99848	F12	94	658	0
G12	95	658	0	1	G12	95	658	0
H12	96	658	0	1	H12	96	658	0
